# Sequencing red fox Y chromosome fragments to develop phylogenetically informative SNP markers and glimpse male-specific trans-Pacific phylogeography

**DOI:** 10.1101/552323

**Authors:** BN Sacks, ZL Lounsberry, HM Rando, K Kluepfel, S Fain, SK Brown, AV Kukekova

## Abstract

The red fox (*Vulpes vulpes*) has a wide global distribution with many ecotypes, and has been bred in captivity for various traits, making it a useful evolutionary model system. The Y chromosome represents one of the most informative markers of phylogeography, yet it has not been well-studied in the red fox due to a lack of the necessary genomic resources. We used a target capture approach to sequence a portion of the red fox Y chromosome in a geographically diverse red fox sample, along with other canid species, to develop single nucleotide polymorphism (SNP) markers, 13 of which we validated for use in subsequent studies. Phylogenetic analyses of the Y chromosome sequences, including calibration to outgroups, confirmed previous estimates of the timing of two intercontinental exchanges of red foxes, the initial colonization of North America from Eurasia approximately half a million years ago and a subsequent continental exchange before the last Pleistocene glaciation (∼100,000 years ago). However, in contrast to mtDNA, which showed unidirectional transfer from Eurasia to North America prior to the last glaciation, the Y chromosome appears to have been transferred from North America to Eurasia during this period. Additional sampling is needed to confirm this pattern and to further clarify red fox Y chromosome phylogeography.

---

The phylogeography of red fox (*Vulpes vulpes*) has been well-characterized in terms of mitochondrial and nuclear patterns of diversity over most of its global distribution (Aubry et al. 2009; Edwards et al. 2012; Kutschera et al. 2013; Statham et al. 2014, 2018; Goldsmith et al. 2016; Sacks et al. 2018). For example, the most divergent mitochondrial split dates to approximately half a million years ago and separates a clade that evolved in North America south of the ice sheets prior to the last glaciation (Nearctic clade) and one that spans Eurasia and Alaska/western Canada, reflecting a secondary continental exchange event ∼100 thousand years ago (ky; Aubry et al. 2009; Statham et al. 2014). However, little is known about red fox Y chromosome diversity. Except for microsatellites, no markers exist for such investigations in red foxes (Statham et al. 2014; Rando et al. 2017). Although microsatellites are useful for population-genetic questions about contemporary gene flow and recent historical demography, more conserved mutations are needed for deeper reconstruction of Y chromosome phylogenies.

Sequencing the Y chromosome is challenging, even in model species, due to an evolutionarily plastic history that has resulted in high frequency of repetitive DNA, paralogs of autosomal and X chromosomal regions, and palindromes (Charlesworth and Charlesworth 2000; Skaletsky et al. 2003; Tomaszkiewicz et al. 2016). The challenge is even more pronounced in non-model organisms due to a lack of reference genomes. Notwithstanding these obstacles, it is feasible to enrich libraries for DNA resembling Y chromosome sequence from other mammals, sequence these enriched libraries, and use read depth as a criterion for distinguishing unique loci from repetitive motifs (Tomaszkiewicz et al. 2016; Rangavittal et al. 2018). As a final confirmation, primers can be designed to genotype the presumptive unique loci and to test them in male and female individuals (Natanaelsson et al. 2006). Those that turn out to be male-specific and provide no more than one allele per individual can be inferred to be male-specific Y chromosome markers. Because the entire male-specific length of the Y chromosome is linked, these markers can be employed in tandem, regardless of their relative locations on the chromosome, as multi-SNP haplotypes to reconstruct phylogenetic topologies.

In this study, we used information from the dog genome to enrich genomic fox libraries for Y chromosome DNA and sequenced the libraries in a diverse geographic sample of red fox to develop Y chromosome SNP markers and provide a preliminary look at male-specific phylogeography. Although dogs and red foxes are relatively close relatives, they have distinct karyotypes, and sex chromosomes in particular are evolutionarily unstable (Charlesworth and Charlesworth 2000). Therefore, we emphasized use of Y chromosome regions that were conserved across multiple orders of mammal (Natanaelsson et al. 2006) and validated SNP markers on male and female red foxes. To obtain a red fox Y chromosome tree and divergence time estimates for major Y chromosome clades, we conducted a phylogenetic analysis rooting and calibrating branch lengths among red fox Y chromosome sequences, those of the most basal extant canids (*Urocyon* spp.), and of coyotes (*Canis latrans*).
