## Supplementary Tables S1 - S3 for "Sequencing red fox Y chromosome fragments to develop phylogenetically informative SNP markers and glimpse male-specific trans-Pacific phylogeography"

### Sheet: Supplementary Table S1
Sequencing red fox Y chromosome fragments to develop phylogenetically informative SNP markers and glimpse male-specific trans-Pacific phylogeography
Sacks BN, Lounsberry ZL, Rando HM, Kluepfel K, Fain S, Brown SK, and Kukekova AV.
Supplementary Table S1. Information for 19 male (M) and 19 female (F) red fox and 2 male gray fox, 1 male island fox, and 6 coyote samples used for Y chromosome sequencing or SNP-typing.
Identifier	Sex	Continent/Sp	Descriptor 1	Descriptor 1a	Specific location	collector	sample type	NGSa	Y-SNP typing	Previous Studies using sample (or extraction protocol)
S08-0428	M	Eurasia	Eurasia	Europe	Bristol, England (Europe)	Carl Soulsberry	spleen	Yes	No	a,b
S08-0436	M	Eurasia	Eurasia	Europe	Central England (Europe)	Carl Soulsberry	spleen	Yes	No	a,b
S08-0433	M	Eurasia	Eurasia	Europe	Scotland (Europe)	Carl Soulsberry	spleen	Yes	No	a,b
S10-0036	M	Eurasia	Eurasia	Asia	Baghdad (Iraq)	Bruno Chomel	blood	Yes	Yes	(Dneasy blood and tissue)
S12-0237	M	Eurasia	Eurasia	Asia	Yamal (Russia)	Dorothee Ehrich, Tromso Uni	tissue	Yes	Yes	a
S12-0241	M	Eurasia	Eurasia	Asia	Yamal (Russia)	Dorothee Ehrich, Tromso Uni	tissue	Yes	Yes	a
S12-0244	M	Eurasia	Eurasia	Asia	Yamal (Russia)	Dorothee Ehrich, Tromso Uni	tissue	Yes	Yes	a
S10-0039	M	Eurasia	Eurasia	Asia	Baghdad (Iraq)	Bruno Chomel	blood	Yes	No	(Dneasy blood and tissue)
S14-1369	M	Eurasia	Eurasia	Asia	Baghdad (Iraq)	Bruno Chomel	blood	Yes	No	(Dneasy blood and tissue)
S12-1600	M	North America	North America	USA	Bylot Island (Canada)	Dominique Berteaux	tissue	Yes	Yes	i
S12-1176	M	North America	North America	USA	Gunnison, CO hybrid (United States)	Pat Magee	tissue	Yes	Yes	h
M1	M	North America	North America	USA	Lassen, CA (United States)	John Perrine	tissue	Yes	No	a,b,d,e
S14-0418	M	North America	North America	Canada	Newfoundland (Canada)	Eugene Tiller	tissue	Yesa	No	c
S14-0432	M	North America	North America	Canada	Newfoundland (Canada)	Eugene Tiller	tissue	Yesa	No	c
S12-1607	M	North America	North America	Canada	Anticosti Island (Canada)	Serge Lariviere	tissue	Yes	Yes	(Dneasy blood and tissue)
S12-1608	M	North America	North America	Canada	Anticosti Island (Canada)	Serge Lariviere	tissue	Yes	Yes	(Dneasy blood and tissue)
S12-1163	M	North America	North America	Alaska	Prudhoe Bay North Slope, AK (United States)	Todd Brinkman	tissue	Yes	Yes	(Dneasy blood and tissue)
S12-1162	M	North America	North America	Alaska	Prudhoe Bay North Slope, AK (United States)	Todd Brinkman	tissue	Yes	No	(Dneasy blood and tissue)
S12-1161	M	North America	North America	Alaska	Prudhoe Bay North Slope, AK (United States)	Todd Brinkman	tissue	No	Yes	(Dneasy blood and tissue)
S13-2949	M	gray fox	outgroup	USA	Northcoastal California (United States)	BNSacks	tissue	Yes	No	(Dneasy blood and tissue)
S13-2952	M	gray fox	outgroup	USA	Northcoastal California (United States)	BNSacks	tissue	Yes	No	(Dneasy blood and tissue)
S14-0954	M	Island fox	outgroup	USA	San Clemente Island, California (United States)	LMunsen	blood	Yes	No	(Dneasy blood and tissue)
BNS245	M	coyote	outgroup	USA	California (United States)	BNSacks	tissue	Yes	No	(Dneasy blood and tissue)
BNS281	M	coyote	outgroup	USA	California (United States)	BNSacks	tissue	Yes	No	(Dneasy blood and tissue)
BNS416	M	coyote	outgroup	USA	California (United States)	BNSacks	tissue	Yes	No	(Dneasy blood and tissue)
C19	M	coyote	outgroup	USA	California (United States)	LLyren	tissue	Yes	No	(Dneasy blood and tissue)
MAM-2040	M	coyote	outgroup	USA	California (United States)	BNSacks	tissue	Yes	No	(Dneasy blood and tissue)
MAM-2052	M	coyote	outgroup	USA	California (United States)	BNSacks	tissue	Yes	No	(Dneasy blood and tissue)
S14-0848	F	North America	validation	USA	Bakersfield, CA (United States)	Peter Cervantez, WS	tissue	No	Yes	g
S14-0838	F	North America	validation	USA	Baumberg, CA (United States)	Chris Miller	tissue	No	Yes	g
S14-0840	F	North America	validation	USA	Monterey, CA (United States)	Jeff Amaral	tissue	No	Yes	g
S14-0862	F	North America	validation	USA	Monterey, CA (United States)	Josh Lindeman	tissue	No	Yes	g
S14-0870	F	North America	validation	USA	Monterey, CA (United States)	Jeff Amaral	tissue	No	Yes	g
S14-0857	F	North America	validation	USA	San Mateo, CA (United States)	Chris Miller	tissue	No	Yes	g
S14-0858	F	North America	validation	USA	San Mateo, CA (United States)	Chris Miller	tissue	No	Yes	g
S14-0867	F	North America	validation	USA	Santa Barbara, CA (United States)	Jack Velasquez	tissue	No	Yes	g
S14-0855	F	North America	validation	USA	Santa Clara, CA (United States)	Brian Popper	tissue	No	Yes	g
S14-0856	F	North America	validation	USA	Santa Clara, CA (United States)	Brian Popper	tissue	No	Yes	g
S14-0861	F	North America	validation	USA	Santa Clara, CA (United States)	Chris Miller	tissue	No	Yes	g
S14-0842	F	North America	validation	USA	Stockton, CA (United States)	Wade Carleson	tissue	No	Yes	g
S14-0843	F	North America	validation	USA	Stockton, CA (United States)	Wade Carleson	tissue	No	Yes	g
S14-1646	F	North America	validation	USA	Montana (United States)	Patrick Cross (via previous study)	tissue	No	Yes	(Dneasy blood and tissue)
S14-1647	F	North America	validation	USA	Montana (United States)	Patrick Cross (via previous study)	tissue	No	Yes	(Dneasy blood and tissue)
S14-1653	F	North America	validation	USA	Montana (United States)	Patrick Cross (via previous study)	tissue	No	Yes	(Dneasy blood and tissue)
S14-1656	F	North America	validation	USA	Montana (United States)	Patrick Cross	tissue	No	Yes	(Dneasy blood and tissue)
S14-1663	F	North America	validation	USA	Montana (United States)	Patrick Cross	whisker	No	Yes	(Dneasy blood and tissue)
S14-1668	F	North America	validation	USA	Montana (United States)	Patrick Cross	tissue	No	Yes	(Dneasy blood and tissue)
*Three foxes were sequenced from whole genome shotgun libraries in 150 bp paired ends on the Illumina HiSeq2500 to a depth of 6x, whereas all others were sequenced from Y-enriched libraries in 300 bp single reads on the Illumina MiSeq platform.
a, Statham MJ, Murdoch J, Janecka J, Aubry KB, Edwards CJ, Soulsbury CD, Berry O, Wang Z, Harrison D, Pearch M, Tomsett L, Chupasko J, Sacks BN. 2014. Range-wide multilocus phylogeography of the red fox reveals ancient continental divergence, minimal genomic exchange, and distinct demographic histories. Molecular Ecology 23:4813–4830.
b, Sacks, B. N., M. J, Statham, J. D. Perrine, S.M. Wisely, Aubry, K. B. 2010. North American montane red foxes: expansion, fragmentation, and the origin of the Sacramento Valley red fox. Conservation Genetics 11:1523-1539.
c, Lounsberry ZT, Quinn CB, Angulo C, Kalani T, Tiller E, Sacks BN. 2017. Investigating genetic introgression from farmed red foxes into the wild population in Newfoundland, Canada. Conservation Genetics 18:383–392.
d, Perrine, J. D., J. P. Pollinger, B. N. Sacks, R. H. Barrett, and R. K. Wayne. 2007. Genetic evidence for the persistence of the critically endangered Sierra Nevada red fox in California. Conservation Genetics 8: 1083-1095.
e, Statham, M. J., Sacks, B. N., Aubry, K. B., Perrine, J. D., Wisely, S.M. 2012b. The origin of recently established red fox populations in the contiguous United States: Translocations or natural range expansions? Journal of Mammalogy, 93:52-65.
f, Statham MJ, Murdoch J, Janecka J, Aubry KB, Edwards CJ, Soulsbury CD, Berry O, Wang Z, Harrison D, Pearch M, Tomsett L, Chupasko J, Sacks BN. 2014. Range-wide multilocus phylogeography of the red fox reveals ancient continental divergence, minimal genomic exchange, and distinct demographic histories. Molecular Ecology 23:4813–4830.
g, Sacks BN, Brazeal JL, Lewis JC. 2016. Landscape genetics of the nonnative red fox of California. Ecology and Evolution 6:4775–4791.
h, Merson C, Statham MJ, Janecka JE, Lopez RR, Silvy NJ, Sacks BN. 2017. Distribution of native and nonnative ancestry in red foxes along an elevational gradient in central Colorado. Journal of Mammalogy 98:365-377.
i, Berteaux D, Gallant D, Sacks BN, Statham MJ. 2015. Red foxes at their expanding front in the Canadian Arctic have indigenous maternal ancestry. Polar Biology 38:913-917.

### Sheet: Supplementary Table S2
Sequencing red fox Y chromosome fragments to develop phylogenetically informative SNP markers and glimpse male-specific trans-Pacific phylogeography
Sacks BN, Lounsberry ZL, Rando HM, Kluepfel K, Fain S, Brown SK, and Kukekova AV.
Supplementary Table S2. Names and primers sequences of 14 SNPs used in the red fox Y chromosome Sequenom assay, including whether SNPs were used in the current study and reason for exclusion.
SNP identifier	Locus	Reason excluded	Final seta	Forward Primer Sequence	Reverse Primer Sequence	Extension Primer Sequence	Ext primer final conc (µM)
SNP1	G_187GC	--	yes	ACGTTGGATGCCCCAGATAATTAAGGACTAC	ACGTTGGATGTTCCACAGCAGGAATGAGAG	AGCAGGAATGAGAGATAATATA	1.21
SNP6	G_525CT	--	yes	ACGTTGGATGCAAGAAAGTCTTTATTTAAC	ACGTTGGATGGTAAAAGAGGCAAAAGTCCG	TTTCAGGGTGTCCTACAGATATAAAAAT	1.46
SNP7	R_157AC	--	yes	ACGTTGGATGCCTTTTTTAAAGTACCTGGA	ACGTTGGATGACAGTGGATCCTTACCACAG	ATGTGCAAATTTCATGTAAGTAT	1.21
SNP8	R_505CT	--	yes	ACGTTGGATGGGGGAAAAAAAGGAAAATGC	ACGTTGGATGTCTGTTCCCATAGCCAACTC	TTTACCATAGCCAACTCTATAGG	1.21
SNP9	R_795CT	--	yes	ACGTTGGATGTGCCCAAGTATGAGGAAATG	ACGTTGGATGCCTTGGGAGCAAGGTCTTTG	TGACTTCTGACTTAATCAAAAA	1.21
SNP14	12_713CT	--	yes	ACGTTGGATGAGGAGATGGTTTGTAGCTTG	ACGTTGGATGTTTATGGCTTCAGCGACCTC	GTTGAATTAAAGTTATGGAATTTCATC	1.46
SNP17	20_230CT	--	yes	ACGTTGGATGCTACAGTATCATACATCAGG	ACGTTGGATGTAAGCACGAATTTCTGTGAG	AGGTCAGAGCAATAAGC	0.73
SNP21	21-2_73CT	--	yes	ACGTTGGATGTACCAGTAAGGTAATCTGTC	ACGTTGGATGCTTACTCTTCTGAGTAGGAAC	GGAGAGTTTAACTGCTTTAAAATAC	1.21
SNP24	27_173GT	--	yes	ACGTTGGATGTGCATGCCTTCAGAACTTCC	ACGTTGGATGTAGCCAAAAACCTGGTACTC	GGACCCTGGTACTCATATTATACCATC	1.46
SNP30	31_365AT	--	yes	ACGTTGGATGGTCATATCTCCACATAAAG	ACGTTGGATGATTTGGAAGCAACTGTGGTC	TCATATCTCCACATAAAGATAATACTAT	1.46
SNP32	DBY4_40CG	--	yes	ACGTTGGATGTTGGCTAAATGACCTAAAC	ACGTTGGATGACCATCGTAGTCATTCCGTC	CCCCCTAAATGACCTAAACAGATCA	1.21
SNP35	SRY_1131CT	--	yes	ACGTTGGATGTCTTTTAACCAAACAACTG	ACGTTGGATGATTCTTGCACCTATTTCAC	TCACTTATTTAAAGTTCAGTCTGTG	1.21
SNP39	31_209AT	--	yes	ACGTTGGATGGCTGGAATAAAAGACAGTGC	ACGTTGGATGGTGGACTAGATAAGAATCCC	ACAGTGCTGACTCCC	0.73
SNP18	20_349AT	amplified in females	no	ACGTTGGATGCTGCCAGTTGACTAATACAG	ACGTTGGATGGTGTGAAAGGAGAGTAGAAC	TTGCGTAGAACGAACACGGAC	0.97
Note: All PCR (i.e., forward, reverse) primers were at a reaction concentration of 0.10 µM

### Sheet: Supplementary Table S3
Sequencing red fox Y chromosome fragments to develop phylogenetically informative SNP markers and glimpse male-specific trans-Pacific phylogeography
Sacks BN, Lounsberry ZL, Rando HM, Kluepfel K, Fain S, Brown SK, and Kukekova AV.
Supplementary Table S3. Flanking sequences and SNP positions from which primers were designed for 14 Y chromosome SNPs.
SNP ID	SNP and flanking sequence (see Table S2)	Starting positiona	Note
SNP1	CCCCAGATAATTAAGGACTACATATGTAAATTATATCTTCTTTGGTACT[G/C]TATATTATCTCTCATTCCTGCTGTGGAAATCCGGTTTTGTCGATATCTGC	1351201
SNP6	CAAGAAAGTCTTTATTTAACTGGTATT[T/C]ATTTTTATATCTGTAGGACACCCGGACTTTTGCCTCTTTTACT	1348695
SNP7	CAAAGAATATGTACCTTTTTTAAAGTACCTGGAAATGAATTATC[C/A]ATACTTACATGAAATTTGCACATCTAGCTGTGGTAAGGATCCACTGTTCATTCAG	1002617
SNP9	ATCCTGCCCAAGTATGAGGAAATGACTTCTGACTTAATCAAAAAYTTGTTTTAG[A/G]CTCTAACAAAGACCTTGCTCCCAAGGATAACTCAAATAGATGACT	1001981
SNP14	CATAAAGTCTGTAAGAGGAGATGGTTTGTAGCTTGCAATGATCTTGAATTAAAGTTATGGAATTTCATC[T/C]GAACTCTGAGGTCGCTGAAGCCATAAAAGT	57028
SNP17	ATTACAACTTCACTACTACAGTATCATACATCAGGTCAGAGCAATAAGC[C/T]TCTGTTTCTCACAGAAATTCGTGCTTATTTTTATTAAATATTCAAGAGTG	74296	also blasts to previously unmapped Vulpe vulpes lysine-specific demethylase 6A-like (LOC112911969), transcript variant X6, mRNA
SNP18	CTGCCAGTTGACTAATACAGTGTATAACCAAGGTATAACTTTGCTAGTT[T/A]GTCCGTGTTCGTTCTACTCTCCTTTCACACATTTTCTCTTCCATTAGTT	74415	also blasts to previously unmapped Vulpe vulpes lysine-specific demethylase 6A-like (LOC112911969), transcript variant X6, mRNA
SNP21	TACAAGTAATTACAATACCAGTAAGGTAATCTGTCTTATCTGT[T/C]GTATTTTAAAGCAGTTAAACTCTCAAAATAGTTCCTACTCAGAAGAGTAAGTAAGG	69299
SNP24	TGCATGCCTTCAGAACTTCCGCAGAACTTGAGTATATGGACACAGACAT[T/G]GATGGTATAATATGAGTACCAGGTTTTTGGCTAATTATAGCCAGCTCTGT	91146	also blasts to previously unmapped Vulpe vulpes lysine-specific demethylase 6A-like (LOC112911969), transcript variant X6, mRNA
SNP30	ATTCTTAAATATATATTTGTCATATCTCCACATAAAGATAATACTAT[T/A]TAATATTTCATTTGGAGGGACCACAGTTGCTTCCAAATTATGGCAGTTATGA	118608
SNP32	GAGATTATTATATTGGCTAAATGACCTAAACAGATCA[G/C]TTCCTTTCACTGTTCAGGTTTGATGATCGAGGACGGAATGACTACGATGGTATAGGCAGTCG	247783
SNP35	CCCTTGTTTTTCTTTTAACCAAACAACTGTTATATCTAATTATAGTTGCT[C/T]CACAGACTGAACTTTAAATAAGTGAAATAGGTGCAAGAATATACTAATAA	1350624
SNP39	TCAAAAGATCTGAAAGAAGCTGGAATAAAAGACAGTGCTGACTCCC[A/T]ATGCCTATTTTGTCAAATGGATTAACTATTAATGGGATTCTTATCTAGTCCAC	118763
aPositions refer to the dog Y chromosome assemby, Genbank Accession No. KP081776.1 (Li et al. 2013)
